# The Loss of the H1.4 Linker Histone Impacts Nascent Transcription and Chromatin Accessibility

**DOI:** 10.1101/2023.05.14.540702

**Authors:** Nolan G. Gokey, James M. Ward, Eric J. Milliman, Leesa J. Deterding, Kevin W. Trotter, Trevor K. Archer

**Author notes:** Corresponding Author: Trevor K. Archer, PhD, P.O Box 12233, Research Triangle Park, NC 27709.

## Abstract

The Chromatosome superstructure, comprised of core histone containing nucleosomes and linker histones, act in concert as physical barriers to genetic material in the mammalian nucleus to trans-acting factors. Appropriate arrangement, composition, and post-translational modification of the chromatosome is highly regulated and necessary for appropriate gene expression. These proteins act to radically condense the genetic material and linker H1 histone is essential for the further condensation of the chromatin fiber. However, the regulatory role of H1 in gene expression and chromatin organization is complicated by cell type specific expression and compensation of multiple H1 variants. Leveraging the UL3 osteosarcoma cell line which displays biased expression of H1 variants, and CRISPR/Cas9, we generated H1.4-deficient clones. Loss of H1.4 results in consistent changes to chromatin accessibility concomitant with changes to histone tail modifications, as well as a set of differentially expressed genes shared among ΔH1.4 genetic clones. We identified immune and inflammation immediate early genes as enriched in differentially expressed genes, skewed towards AP-1 regulated targets. Our data show that H1.4 is critical for the regulation of stress response pathways.

**Key Points for NAR:** (3 bullet points summarizing the manuscript’s contribution to the field)

- H1.4 is essential for appropriate expression of over 6,000 nascent transcripts in UL3 cells.
- Loss of H1.4 results in widespread changes in chromatin accessibility at enhancers and transcribed regions as well as heterochromatin and quiescent chromatin.
- Immediate early genes, and especially AP-1 family members, are highly sensitive to H1.4 loss and their binding sites coincide with losses in chromatin accessibility
