## Supplemental_Table_1_PCR_Primers for "The Loss of the H1.4 Linker Histone Impacts Nascent Transcription and Chromatin Accessibility"

### Sheet: Sheet1
H1-4_Guide1_oligo1	caccGGGCCCAGACGCTTTGCGCT
H1-4_Guide1_oligo2	aaacAGCGCAAAGCGTCTGGGCCC
H1-4_Guide2_oligo1	caccGCGGCCAAGCGCAAAGCGTC
H1-4_Guide2_oligo2	aaacGACGCTTTGCGCTTGGCCGC
HIST1H1E_PCR_F1	AAGGCTTTGTGCTTCCCTTAT
HIST1H1E_PCR_R1	GGGTTGTGTTGGGCTTCTAA
HIST1H1E_PCR_F2	CTTATAATTTGAGATCTGCGTGAAG
HIST1H1E_PCR_R2	CCCTAATAGTGCAACAGCTC
HIST1H1E_PCR_F3	GGCAGTTCGGTGTAGACAAT
HIST1H1E_PCR_R3	GTCTTCTTGGCGCTCTTCTT
COL3A1_RT_F	GTGAATTCAAGGCTGAAGGAAATAG
COL3A1_RT_R	CCTTGCGTGTTCGATATTCAAAG
COL5A1_RT_F	CTCCAACGACGAGGAGATGT
COL5A1_RT_R	TCGATCTCCAGAACCGTCTT
CSTA_RT_F	AAACTCAAGTTGTTGCTGGAA
CSTA_RT_R	CCAGTAAGTACCAAGTCCTCAT
GAPDH_RT_F	AATGAAGGGGTCATTGATGG
GAPDH_RT_R	AAGGTGAAGGTCGGAGTCAA
HIST1H1A_RT_F	GAAGCCAAAGACTGCCAAAC
HIST1H1A_RT_R	GAGCCGTTGGGTTACTAGAAG
HIST1H1B_RT_F	AACCAAGAGTCCTGCCAAG
HIST1H1B_RT_R	GTTTTCACACGCCAGCTTC
HIST1H1C_RT_F	CCCAAGAAAGCTGCCAAAAG
HIST1H1C_RT_R	GGGTTTTAGAAGTAGGCGTTCG
HIST1H1D_RT_F	CTCCACTTGCTCCTACCATTC
HIST1H1D_RT_R	TGCCTTGGTGATAAGCTCAG
HIST1H1E_RT_F	CATTACTAAAGCTGTTGCCGC
HIST1H1E_RT_R	CTCTTGAGACCCAGCTTGATG
HIST1H1T_RT_F	GGCTTCTTGGCTCTCTTATT
HIST1H1T_RT_R	CTACCAGAAGCAAGGCTAAA
INHBE_RT_F	GAGACTACAGCCAGGGAGTG
INHBE_RT_R	AAAGTGAGCAGGGAGCTGTA
LINC01287_RT_F	GTGAGTCTTCTAACTCGGACAA
LINC01287_RT_R	TTTCCCTGTTCACCTCCTTC
MAGEA10_RT_F	GCTTGAGATCGGCTGAAGAG
MAGEA10_RT_R	GGTTCCCTGTGTTGACTTGA
PolR3GL_RT_F	GAATATGTCCTGGCACTGAAGCAA
PolR3GL_RT_R	ATCGGACCTGACATCTGATATTTGT
PTGDS_RT_F	AAACCAGTGTGAGACCCGAA
PTGDS_RT_R	CCACCACTGACACGGAGTAG
TBP_RT_F	GTTCTGAATAGGCTGTGGGG
TBP_RT_R	ACAACAGCCTGCCACCTTAC
TubA1B_RT_F	TCCAGGCAGTAGAGCTCCC
TubA1B_RT_R	GCCTCCTAATCCCTAGCCAC
