## Supplemental_Table_2_Epilogos_Residuals for "The Loss of the H1.4 Linker Histone Impacts Nascent Transcription and Chromatin Accessibility"

### Sheet: gldacs_noregion_state
state	ATAC_nonDACs	gained	lost	ATAC_nonDACs fit	gained fit	lost fit	ATAC_nonDACs residual	gained residual	lost residual
Active TSS	26543	401	1493	24679	1519.16	2238.83	11.7204	-34.1773	-16.7878
Flanking Active TSS	6214	238	510	6041.96	371.923	548.113	2.20287	-7.43988	-1.64739
Bivalent/Poised TSS	2403	160	82	2295.46	141.301	208.239	2.22738	1.54017	-9.98175
Flanking Bivalent TSS/Enh	1065	82	29	1020.59	62.8241	92.5857	1.38022	2.30967	-7.73581
Enhancers	42072	2642	5436	43522.6	2679.11	3948.27	-6.99255	-0.718552	22.3837
Genic enhancers	2492	157	192	2465.56	151.771	223.67	0.531562	0.422004	-2.17077
Bivalent Enhancer	1380	100	74	1348.64	83.0176	122.345	0.850743	1.80519	-4.72005
Strong transcription	7171	593	362	7052.14	434.106	639.754	1.41144	7.22026	-11.968
Weak transcription	9150	556	840	9152.33	563.387	830.279	-0.024396	-0.311898	0.336699
Transcr at gene 5p and 3p	173	6	13	166.627	10.257	15.116	0.490613	-1.44208	-0.557757
ZNF genes & repeats	230	31	28	250.808	15.4389	22.7528	-1.33274	3.47819	1.06138
Heterochromatin	3828	528	478	4195.18	258.241	380.577	-5.75485	14.6879	4.80077
Repressed PolyComb	4731	303	228	4566.62	281.106	414.274	2.41811	1.28943	-10.0116
Weak Repressed PolyComb	16922	1392	1331	17048.9	1049.47	1546.64	-0.973017	10.0646	-5.61859
Quiescent/Low	11046	1147	1189	11613.6	714.891	1053.56	-5.31032	14.8434	4.08791

### Sheet: gldacs_noregion_state_group
state_group	ATAC_nonDACs	gained	lost	ATAC_nonDACs fit	gained fit	lost fit	ATAC_nonDACs residual	gained residual	lost residual
TSS	36225	881	2114	34037	2095.21	3087.76	11.7357	-30.0317	-18.5926
Enhancer	45944	2899	5702	47336.8	2913.9	4294.29	-6.43346	-0.276172	20.4442
Transcription	16494	1155	1215	16371.1	1007.75	1485.15	0.959333	4.53192	-7.24049
Heterochromatin	4058	559	506	4445.99	273.68	403.33	-5.9067	15.0938	4.91557
Polycomb	21653	1695	1559	21615.5	1330.58	1960.91	0.254916	9.57971	-9.41611
Quiescent/Low	11046	1147	1189	11613.6	714.891	1053.56	-5.31032	14.8434	4.08791

### Sheet: gldacs_joint
state	signal	Promoters (-2000,+200)	exons	introns	extragenic	Promoters (-2000,+200) res	exons res	introns res	extragenic res
Active TSS	gained	239	27	32	103	-32.3805	-0.656655	-5.29671	-12.2113
Flanking Active TSS	gained	59	14	73	92	-5.08951	-1.50437	-2.64375	-4.82744
Bivalent/Poised TSS	gained	106	12	7	35	0.964963	1.82706	0.14462	0.599458
Flanking Bivalent TSS/Enh	gained	37	13	8	24	1.39155	2.30517	0.715362	0.605398
Enhancers	gained	46	97	1205	1294	-2.98163	-2.55335	3.21372	-2.56817
Genic enhancers	gained	17	51	85	4	1.6894	-0.187866	0.568521	-1.75421
Bivalent Enhancer	gained	27	18	15	40	1.59144	2.03617	0.294078	0.176977
Strong transcription	gained	16	322	231	24	1.99224	5.36256	4.4174	0.983444
Weak transcription	gained	19	78	340	119	0.413224	-0.339945	-0.31849	-0.0168735
Transcr at gene 5p and 3p	gained	3	2	1	0	-0.886545	-0.366639	-0.868942	-1.22303
ZNF genes & repeats	gained	0	18	4	9	-1.42479	5.41352	-0.90401	1.7307
Heterochromatin	gained	5	10	95	418	0.161413	1.4016	5.49171	13.7223
Repressed PolyComb	gained	50	38	56	159	1.17426	1.06891	-0.737566	1.10523
Weak Repressed PolyComb	gained	29	85	366	912	0.0283119	0.0587005	5.98586	8.73269
Quiescent/Low	gained	6	15	265	861	0.374641	1.9515	7.27888	12.8133
Active TSS	lost	1008	21	89	375	-17.5846	-4.00319	-1.70313	-1.94609
Flanking Active TSS	lost	126	15	176	193	-2.63461	-3.04635	2.54249	-1.57521
Bivalent/Poised TSS	lost	47	4	1	30	-9.27918	-2.13865	-3.60108	-2.59332
Flanking Bivalent TSS/Enh	lost	6	3	6	14	-7.09528	-2.43001	-1.08192	-3.4549
Enhancers	lost	120	193	2267	2856	1.72197	0.711628	15.2445	16.8769
Genic enhancers	lost	6	52	120	14	-2.89912	-3.04537	0.211288	0.365834
Bivalent Enhancer	lost	9	6	18	41	-4.32248	-2.81317	-0.55742	-2.27173
Strong transcription	lost	3	134	205	20	-3.50508	-13.0527	-2.98944	-1.72493
Weak transcription	lost	14	68	608	150	-2.47935	-5.12482	4.221	-1.98523
Transcr at gene 5p and 3p	lost	8	2	1	2	0.336485	-1.00636	-1.41565	0.766641
ZNF genes & repeats	lost	1	5	21	1	-0.431643	-0.12074	3.41364	-2.84957
Heterochromatin	lost	8	6	91	373	0.428102	-1.10639	1.76482	4.70172
Repressed PolyComb	lost	31	19	42	136	-4.3752	-4.62573	-5.74275	-5.7423
Weak Repressed PolyComb	lost	21	53	336	921	-3.66125	-7.24163	-2.68962	-2.27917
Quiescent/Low	lost	9	12	264	904	0.509037	-0.213303	1.46466	3.87902
Active TSS	ATAC_nonDACs	20013	524	1226	4780	11.3465	1.22712	1.65407	3.18524
Flanking Active TSS	ATAC_nonDACs	1821	353	1585	2455	1.90519	1.16741	-0.16642	1.57254
Bivalent/Poised TSS	ATAC_nonDACs	1651	110	116	526	2.13916	0.0621978	0.79829	0.576058
Flanking Bivalent TSS/Enh	ATAC_nonDACs	503	103	101	358	1.32594	-0.0269752	0.119618	0.767813
Enhancers	ATAC_nonDACs	1131	2038	17060	21843	0.160827	0.392057	-5.72457	-4.78599
Genic enhancers	ATAC_nonDACs	182	877	1290	143	0.305547	0.904297	-0.206584	0.276102
Bivalent Enhancer	ATAC_nonDACs	330	176	227	647	0.689495	0.184036	0.0904008	0.60256
Strong transcription	ATAC_nonDACs	155	3945	2750	321	0.323628	2.02129	-0.284882	0.237432
Weak transcription	ATAC_nonDACs	290	1371	5527	1962	0.57517	1.49113	-1.23497	0.585705
Transcr at gene 5p and 3p	ATAC_nonDACs	79	44	38	12	0.10092	0.359732	0.549258	-0.0430889
ZNF genes & repeats	ATAC_nonDACs	18	44	89	79	0.366598	-1.93918	-1.01627	0.199671
Heterochromatin	ATAC_nonDACs	74	100	769	2885	-0.173534	-0.0668972	-2.1028	-5.4935
Repressed PolyComb	ATAC_nonDACs	708	538	1057	2428	0.884204	0.945332	1.71033	1.32794
Weak Repressed PolyComb	ATAC_nonDACs	490	1443	4223	10766	0.979411	1.89876	-0.784038	-1.61105
Quiescent/Low	ATAC_nonDACs	81	135	2531	8299	-0.254647	-0.474753	-2.43751	-4.69439
